# Modulation of huntingtin degradation by cAMP-dependent protein kinase A (PKA) phosphorylation of C-HEAT domain Ser2550

**DOI:** 10.1101/2022.05.04.490694

**Authors:** Yejin Lee, Hyeongju Kim, Douglas Barker, Ravi Vijayvargia, Ranjit Singh Atwal, Harrison Specht, Hasmik Keshishian, Steven A Carr, Ramee Lee, Seung Kwak, Kyung-gi Hyun, Jacob Loupe, Marcy E. MacDonald, Ji-Joon Song, Ihn Sik Seong

## Abstract

Huntington’s disease (HD) is a neurodegerative disorder caused by an inherited unstable *HTT* CAG repeat that expands further, thereby eliciting a disease process that may be initiated by polyglutamine-expanded huntingtin or a short polyglutamine-product. Phosphorylation of selected candidate residues is reported to mediate polyglutamine-fragment degradation and toxicity. Here to support the discovery of phospho-sites involved in the life-cycle of (full-length) huntingtin, we employed mass spectrometry-based phosphoproteomics to systematically identify sites in purified huntingtin and in the endogenous protein, by proteomic and phospho-proteomic analyses of members of an HD neuronal progenitor cell panel. Our results bring total huntingtin phospho-sites to 95, with more located in the N-HEAT domain relative to numbers in the Bridge and C-HEAT domains. Moreover, phosphorylation of C-HEAT Ser2550 by cAMP-dependent protein kinase (PKA), the top hit in kinase activity screens, was found to hasten huntingtin degradation, such that levels of the catalytic subunit (PRKACA) were inversely related to huntingtin levels. Taken together these findings highlight categories of phospho-sites that merit further study and provide a phospho-site kinase pair (pSer2550-PKA) with which to investigate the biological processes that regulate huntingtin degradation and thereby influence the steady state levels of huntingtin in HD cells.
