## Supplemental Table 4 for "Modulation of huntingtin degradation by cAMP-dependent protein kinase A (PKA) phosphorylation of C-HEAT domain Ser2550"

### Sheet: PhosphoSite Plus + this study 
Huntingtin (human) Q21 Phosphosite.org *	Peptide_Phosphosite.org	Renumbered huntingtin (human) Q23 phospho-sites from PhosphoSite Plus and this study ***	New Peptide_phosphosite this study	LTP (Not by MS) Phosphosite.org	HTP (by MS) Phosphosite.org	Huntingtin study reference**	Huntingtin-HAP40 cryoEM structure (S.Table 1 this study)	Purified huntingtin (full-length) phospho-site reported previous MS study (yes/no)	Purified huntingtin fragment phospho-sites (this study) (yes/no)***	Endogenous huntingtin phospho-site (this study) (yes/no)	Endogenous huntingtin phospho-site reported previous MS study PhosphoSite Plus (yes/no)
T3-p	_____MAtLEkLMkA	T3-p		11	4	Hegde; Chiki; Aiken; Huang	unresolved	no	no	no	no
S13-p	kLMkAFEsLksFQQQ	S13-p		17	3	Hegde; Chiki; Aiken	unresolved	no	no	no	no
S16-p	kAFEsLksFQQQQQQ	S16-p		17	2	Hegde; Chiki	unresolved	no	no	no	no
S114-p	CENIVAQsVRNsPEF	S116-p		1	2	Watkin	N-HEAT	no	no	no	yes
S118-p	VAQsVRNsPEFQKLL	S120-p		1	1	Watkin	N-HEAT	no	no	no	no
Not reported		T229-p	RPEESVQEtLAAAVPK				N-HEAT	no	no	yes	no
T269-p	SSPTIRRtAAGSAVs	T271-p		1	1	Watkin; Huang; Schilling; Jung; Ratovitski	N-HEAT	yes	no	no	no
S276-p	tAAGSAVsICQHSRR	S278-p		0	1	none	N-HEAT	no	no	no	yes
S337-p	KDTSLkGsFGVTRkE	S339-p		0	1	none	unresolved	no	no	no	yes
Not reported		T388/T396	tPPPELLQtLTAVGGIGQLTAAK				N-HEAT	no	yes	no	no
T405-p	VGGIGQLtAAKEEsG	T407-p		0	2	Huang	N-HEAT	yes	yes	no	yes
S411-p	LtAAKEEsGGRsRsG	S413-p		0	3	Huang	unresolved	yes	yes	yes	yes
S415-p	KEEsGGRsRsGsIVE	S417-p		1	6	Huang; Watkin	unresolved	yes	yes	no	yes
S417-p	EsGGRsRsGsIVELI	S419-p		1	17	Huang	unresolved	yes	yes	yes	yes
S419-p	GGRsRsGsIVELIAG	S421-p		13	52	Watkin; Huang; Schilling; Jung; Ratovitski	unresolved	yes	yes	yes	yes
S429-p	ELIAGGGssCsPVLs	S431-p		2	10	Huang; Watkin; Dong	unresolved	yes	no	no	yes
S430-p	LIAGGGssCsPVLsR	S432-p		1	9	Huang; Dong; Ratovitski	unresolved	yes	no	yes	yes
S432-p	AGGGssCsPVLsRKQ	S434-p		3	109	Huang; Jung; Ratovitski	unresolved	yes	yes	yes	yes
S436-p	ssCsPVLsRKQKGkV	S438-p		0	9	Huang	unresolved	yes	no	no	yes
S455-p	EEALEDDsEsRsDVs	S457-p		1	1	Watkin	unresolved	no	yes	no	no
S457-p	ALEDDsEsRsDVsss	S459-p		1	1	Watkin	unresolved	no	yes	no	no
S459-p	EDDsEsRsDVsssAL	S461-p		1	1	Watkin	unresolved	no	yes	yes	no
S462-p	sEsRsDVsssALTAS	S464-p		1	1	Watkin	unresolved	no	yes	no	no
S463-p	EsRsDVsssALTASV	S465-p		1	1	Watkin	unresolved	no	yes	yes	no
S464-p	sRsDVsssALTASVK	S466-p		1	1	Watkin	unresolved	no	yes	no	no
Not reported		S471-p	sRsDVsssALTAsVK				unresolved	no	yes	no	no
Not reported		S491-p	DEISGELAASSGVSTPGsAGHDIITEQPR				unresolved	no	yes	no	no
S485-p	LAASSGVstPGsAGH	S487-p		1	1	Watkin	unresolved	no	no	no	no
T486-p	AASSGVstPGsAGHD	T488-p		1	2	Watkin	unresolved	no	yes	no	yes
S489-p	SGVstPGsAGHDIIT	S491-p		1	1	Watkin	unresolved	no	yes	no	no
S534-p	EDILSHSsSQVSAVP	S536-p		0	1	Schilling	unresolved	no	no	no	no
S620-p	ASEAFRNsSMALQQA	S622-p		0	1	none	unresolved	no	no	yes	yes
S640-p	MSHCRQPsDssVDKF	S642-p		0	26	Huang	unresolved	yes	yes	yes	yes
S642-p	HCRQPsDssVDKFVL	S644-p		0	1	Huang	unresolved	yes	no	yes	no
S643-p	CRQPsDssVDKFVLR	S645-p		0	6	Huang	unresolved	yes	no	yes	yes
T654-p	FVLRDEAtEPGDQEN	T656-p		0	1	none	unresolved	no	no	no	yes
Not reported		S691-p	LLsASFLLTGGK				N-HEAT	no	yes	no	no
T796-p	DWMGTIRtLTGNTFS	T798-p		0	1	none	N-HEAT	no	no	no	yes
Not reported		S805-p	TLTGNTFsLADCIPLLR				N-HEAT	no	yes	no	no
S930-p	VRHVAAAsLIRLVPk	S932-p		0	1	none	N-HEAT	no	no	no	yes
Not reported		S960-p	DQsSVYLK				N-HEAT	no	yes	no	no
Not reported		S1012-p	VIAAVsHELITSTTR				N-HEAT	no	no	yes	no
Not reported		T1019-p	VIAAVSHELITStTR				N-HEAT	no	no	yes	no
S1104-p	LAASAPKsLRSSWAs	S1106-p		0	1	none	N-HEAT	no	no	no	yes
Not reported		S1109-p/S1110-p	ssWASEEEANPAATK				unresolved	no	yes	no	no
S1111-p	sLRSSWAsEEEANPA	S1113-p		0	1	none	unresolved	no	no	no	yes
T1120-p	EEANPAAtkQEEVWP	T1122-p		0	1	none	unresolved	no	no	no	yes
T1173-p	KAALPSLtNPPsLsP	T1175-p		0	1	none	unresolved	no	no	yes	yes
S1177-p	PSLtNPPsLsPIRRK	S1179-p		0	3	none	unresolved	no	no	no	yes
S1179-p	LtNPPsLsPIRRKGK	S1181-p		4	28	Huang; Schilling; Jung; Ratovitski	unresolved	yes	yes	yes	yes
S1195-p	KEPGEQAsVPLsPKK	S1197-p		0	3	Huang	unresolved	yes	no	yes	yes
S1199-p	EQAsVPLsPKKGSEA	S1201-p		4	30	Huang; Schilling; Jung; Ratovitski	unresolved	yes	no	yes	yes
Not reported		S1206-p	GsEASAASR				unresolved	no	no	yes	no
S1210-p	GSEASAAsRQSDtSG	S1212-p		0	1	none	unresolved	no	no	no	yes
Not reported		S1215-p	QsDTSGPVTTSK				unresolved	no	yes	no	no
T1215-p	AAsRQSDtSGPVTTS	T1217-p		0	1	none	unresolved	no	no	no	yes
S1229-p	SkSSSLGsFYHLPSY	S1231-p		0	1	none	N-HEAT	no	no	no	yes
Not reported		T1255-p	VtLDLQNSTEK				N-HEAT	no	no	yes	no
T1282-p	SQILELAtLQDIGKC	T1284-p		0	1	none	N-HEAT	no	no	no	yes
T1322-p	LLKTLFGtNLASQFD	T1324-p		0	1	none	N-HEAT	no	no	no	yes
S1348-p	RAQRLGSssVRPGLy	S1350-p		0	1	Huang	unresolved	yes	no	no	yes
S1349-p	AQRLGSssVRPGLyH	S1351-p		0	1	Huang	unresolved	yes	no	no	yes
Y1355-p	ssVRPGLyHYCFMAP	Y1357-p		0	1	Huang	N-HEAT	no	no	no	yes
S1805-p	AATRLFRsDGCGGsF	S1807-p		0	1	none	Bridge	no	no	no	yes
S1811-p	RsDGCGGsFytLDSL	S1813-p		0	1	none	Bridge	no	no	no	yes
Y1813-p	DGCGGsFytLDSLNL	Y1815-p		0	1	none	Bridge	no	no	no	yes
T1814-p	GCGGsFytLDSLNLR	T1816-p		0	1	none	Bridge	no	no	no	yes
S1862-p	QQTPKRHsLsstKLL	S1864-p		1	13	Huang; Jung	unresolved	yes	yes	yes	yes
S1864-p	TPKRHsLsstKLLsP	S1866-p		1	9	Huang; Jung	unresolved	yes	yes	yes	yes
S1865-p	PKRHsLsstKLLsPQ	S1867-p		1	1	Jung	unresolved	yes	no	no	no
T1866-p	KRHsLsstKLLsPQM	T1868-p		0	1	Huang	unresolved	yes	no	no	no
S1870-p	LsstKLLsPQMsGEE	S1872-p		1	14	Huang; Jung	unresolved	yes	yes	yes	yes
S1874-p	KLLsPQMsGEEEDsD	S1876-p		1	39	Huang; Jung	unresolved	yes	yes	yes	yes
S1880-p	MsGEEEDsDLAAkLG	S1882-p		0	1	none	unresolved	no	no	no	yes
S2074-p	MQDSLSPsPPVSSHP	S2076-p		1	2	Schilling; Jung	unresolved	yes	yes	no	no
S2112-p	KSQCWTRsDsALLEG	S2114-p		1	1	Jung	C-HEAT	yes	no	no	no
S2114-p	QCWTRsDsALLEGAE	S2116-p		1	1	Jung	C-HEAT	yes	yes	no	no
S2233-p	AQYLVVVsKLPSHLH	S2235-p		0	1	none	C-HEAT	no	no	no	yes
T2335-p	SPERRTNtPkAIsEE	T2337-p		1	2	Huang; Jung	unresolved	yes	no	no	no
S2340-p	TNtPkAIsEEEEEVD	S2342-p		1	4	Jung	unresolved	yes	no	no	yes
S2382-p	ALGHKRNsGVPAFLT	S2384-p		0	1	none	C-HEAT	no	no	no	yes
S2421-p	LVWkLGWsPkPGGDF	S2423-p		1	1	Jung	C-HEAT	yes	no	no	yes
S2548-p	TRFGRKLsIIRGIVE	S2550-p		1	2	Huang; Jung	C-HEAT	yes	yes	no	no
S2651-p	ADAPAPSsPPtsPVN	S2653-p		0	3	Huang; Schilling	unresolved	yes	no	no	yes
T2654-p	PAPSsPPtsPVNSRK	T2656-p		0	1	Huang	unresolved	yes	no	no	no
S2655-p	APSsPPtsPVNSRKH	S2657-p		0	3	Schilling	unresolved	no	no	no	yes
S2708-p	VRSLLVVsDLFtERN	S2710-p		0	1	none	C-HEAT	no	no	no	yes
T2712-p	LVVsDLFtERNQFEL	T2714-p		0	1	none	C-HEAT	no	no	no	yes
S2764-p	kAVAEPVsRLLESTL	S2766-p		0	1	none	C-HEAT	no	no	no	yes
S2892-p	LLLSEQLsRLDAESL	S2894-p		0	1	none	C-HEAT	no	no	no	yes
S2934-p	YTGKEKVsPGRtSDP	S2936-p		0	3	none	C-HEAT	no	no	yes	yes
T2938-p	EKVsPGRtSDPNPAA	T2940-p		0	1	none	unresolved	no	no	no	yes
Not reported		S2941-p	TsDPNPAAPDSESVIVAMER				unresolved	no	no	yes	no
S2948-p	PNPAAPDsEsVIVAM	S2950-p		0	2	none	unresolved	no	no	no	yes
S2950-p	PAAPDsEsVIVAMER	S2952-p		0	2	none	C-HEAT	no	no	no	yes
*Columns A-D from Cell Signaling Technology PhosphoSite Plus website:https://www.phosphosite.org/proteinAction.action?id=1292&showAllSites=true; not reported=phospho-site (column F) not in database
**none=reported in proteomic study rather than focused huntingtin study; Huang and Jung full-length huntingtin; others huntingtin-polyglutamine fragment
***green text=ambiguous phospho-site (multiple sites on peptide) this study; red text=confident phospho-site this study
