## Supplemental Table 5 for "Modulation of huntingtin degradation by cAMP-dependent protein kinase A (PKA) phosphorylation of C-HEAT domain Ser2550"

### Sheet:  Q23 huntingtin
Kinase (ProQinase Lot #)	Activity Ratio (A-C)/B		Note
PKA (Lot002)	215.701
SGK2 (Lot001)	49.1043		A; Activity raw values, B; Kinase autophosphorylation, C; Substrate-Background
MARK2 (Lot002)	45.0251
GRK2 (Lot001)	36.8716
TSSK1 (Lot001)	36.3409
CK1-epsilon (Lot001)	34.5877
FLT3 D835Y (Lot003)	34.2383
CK1-gamma1 (Lot001)	30.1429
CAMK2B (Lot001)	26.6422
CK1-gamma2 (Lot001)	26.3891
GRK4 (Lot002)	25.6505
TYRO3 (Lot001)	23.3082
CAMK2A (Lot001)	22.9024
FER (Lot002)	22.5136
PRKX (Lot001)	22.3785
CAMK2D (Lot001)	19.3837
EPHA8 (Lot001)	18.5224
EPHA1 (Lot001)	18.4757
CK1-delta (Lot001)	17.4675
TTBK2 (Lot002)	16.8971
CDK2/CycE (Lot009)	16.857
GRK6 (Lot002)	16.0028
DYRK1B (Lot001)	15.5619
GSK3-alpha (Lot001)	15.2715
NEK7 (Lot002)	14.9425
PRKG2 (Lot002)	14.83
GSK3-beta (Lot003)	13.8753
NEK1 (Lot001)	13.7881
BLK (Lot001)	13.7122
PKC-beta1 (Lot004)	12.4952
MARK3 (Lot001)	12.4014
GRK5 (Lot001)	11.5354
CK1-gamma3 (Lot001)	11.2018
RPS6KA3 (Lot002)	10.7358
BMPR1A (Lot002)	10.5852
PRKG1 (Lot001)	10.5215
FAK (Lot016)	10.5105
MAP4K4 (Lot001)	10.3683
SYK (Lot003)	9.46374
GRK3 (Lot001)	9.35682
ROS (Lot002)	9.32713
CDK1/CycA (Lot005)	9.23786
PKC-beta2 (Lot003)	9.2315
MET M1250T (Lot001)	9.16089
DYRK3 (Lot001)	9.09795
LIMK1 (Lot001)	8.67095
RPS6KA1 (Lot002)	8.50828
TBK1 (Lot004)	8.4275
AKT1 (Lot007)	8.19394
p38-delta (Lot001)	8.1171
EPHA3 (Lot001)	8.08051
CDK2/CycA (Lot005)	7.99292
MARK4 (Lot001)	7.89891
DDR2 wt (Lot002)	7.55837
SRC (Lot004)	7.36708
SGK3 (Lot004)	7.29506
BTK (Lot002)	7.29118
FGF-R1 V561M (Lot003)	7.08665
TIE2 (Lot007)	7.0682
CDK1/CycE (Lot001)	7.06739
TXK (Lot002)	6.98447
MINK1 (Lot002)	6.74662
CDK5/p25NCK (Lot001)	6.51661
ALK wt (Lot002)	6.33308
MST2 (Lot003)	6.31024
RON (Lot008)	6.27485
EPHA2 (Lot001)	6.2499
EPHB4 (Lot007)	6.13105
PKC-alpha (Lot005)	5.84792
LYN (Lot001)	5.73582
TRK-B (Lot004)	5.71898
EEF2K (Lot001)	5.50186
TEC (Lot001)	5.49588
MAP4K5 (Lot001)	5.48022
ACV-R1B (Lot001)	5.45234
EPHA5 (Lot001)	5.33904
FGF-R3 K650E (Lot002)	5.30446
DYRK4 (Lot002)	5.19582
ALK L1196M (Lot001)	5.16598
PLK3 (Lot001)	5.16494
YES (Lot001)	5.16327
HCK (Lot001)	5.06228
TYK2 (Lot001)	4.88
CSF1-R (Lot004)	4.79988
ALK F1174L (Lot001)	4.69645
TSK2 (Lot002)	4.67431
DDR2 T654M (Lot001)	4.52203
MARK1 (Lot001)	4.5028
MST1 (Lot002)	4.49392
PKC-theta (Lot008)	4.45957
PDGFR-alpha wt (Lot009)	4.45149
CK2-alpha2 (Lot001)	4.42912
CDK3/CycE (Lot001)	4.33124
FES (Lot002)	4.29255
EPHA6 (Lot003)	4.26008
CK2-alpha1 (Lot003)	4.21894
KIT wt (Lot009)	4.08399
RPS6KA5 (Lot001)	4.03211
KIT T670I (Lot002)	4.01991
AKT2 (Lot003)	4.0081
FGF-R4 (Lot006)	3.96199
ABL1 wt (Lot003)	3.93756
FRK (Lot001)	3.91918
MET wt (Lot012)	3.79137
KIT D816V (Lot001)	3.74197
PKC-eta (Lot005)	3.68743
PLK1 (Lot013)	3.62841
ERBB4 (Lot007)	3.56887
TRK-C (Lot005)	3.53876
EPHB3 (Lot001)	3.53719
TAOK2 (Lot001)	3.51565
PBK (Lot003)	3.50063
MAP4K2 (Lot001)	3.41814
FGF-R1 wt (Lot011)	3.39433
MAP3K9 (Lot002)	3.32694
LTK (Lot001)	3.314
DNA-PK (Lot001)	3.30445
CDK9/CycK (Lot001)	3.29225
BUB1B (Lot002)	3.28089
SGK1 (Lot005)	3.18982
TNK1 (Lot003)	3.16947
JAK1 (Lot002)	3.16789
RET wt (Lot001)	3.14837
CDK1CycB1 (Lot025)	3.135
EPHB2 (Lot006)	3.12957
NEK9 (Lot001)	3.11699
SNK (Lot007)	3.10939
CAMK1D (Lot001)	3.09989
ACV-R1 (Lot001)	3.07931
NEK6 (Lot001)	3.02974
FLT3 ITD (Lot001)	3.00931
EGF-R T790M (Lot001)	2.99478
CK1-alpha1 (Lot001)	2.99225
NEK3 (Lot001)	2.97823
ACV-RL1 (Lot002)	2.96248
MUSK (Lot003)	2.94874
PDGFR-beta (Lot013)	2.90618
CLK2 (Lot001)	2.88113
ABL2 (Lot001)	2.85722
EPHB1 (Lot001)	2.84436
VEGF-R1 (Lot009)	2.82162
FGR (Lot001)	2.8077
PKC-epsilon (Lot006)	2.8041
AKT3 (Lot004)	2.78784
CAMK4 (Lot001)	2.76788
NEK2 (Lot002)	2.76157
CLK3 (Lot002)	2.72217
PDGFR-alpha D842V (Lot002)	2.68325
S6K-beta (Lot002)	2.65737
LCK (Lot003)	2.63011
RIPK5 (Lot001)	2.5713
TTBK1 (Lot004)	2.57099
BRK (Lot004)	2.48944
WNK2 (Lot001)	2.47619
EIF2AK3 (Lot001)	2.46827
BMX (Lot004)	2.38963
IGF1-R (Lot012)	2.36254
SRMS (Lot002)	2.34068
SLK (Lot001)	2.3184
MERTK (Lot001)	2.23957
IKK-epsilon (Lot007)	2.23672
JNK1 (Lot005)	2.23668
PKC-delta (Lot004)	2.22878
JNK2 (Lot003)	2.21333
ASK1 (Lot001)	2.20001
FYN (Lot002)	2.19502
AXL (Lot003)	2.17905
CAMKK1 (Lot001)	2.16023
RET V804M (Lot001)	2.1541
JAK2 (Lot007)	2.11903
CDK9/CycT (Lot004)	2.09667
mTOR (Lot001)	2.0939
TRK-A (Lot001)	2.04663
COT (Lot018)	2.02739
FGF-R3 (Lot004)	2.02204
DYRK2 (Lot001)	1.98543
EPHA7 (Lot001)	1.9374
SRPK1 (Lot001)	1.91338
CDK5/p35NCK (Lot001)	1.90207
PKC-zeta (Lot005)	1.89239
EGF-R wt (Lot015)	1.8908
MST4 (Lot001)	1.8721
WNK3 (Lot001)	1.84961
SIK2 (Lot001)	1.82309
VEGF-R3 (Lot011)	1.81468
IKK-alpha (Lot003)	1.80971
CLK4 (Lot001)	1.77223
PYK2 (Lot001)	1.76899
DCAMKL2 (Lot001)	1.73402
INS-R (Lot006)	1.71549
VEGF-R2 (Lot015)	1.7131
ACV-R2A (Lot001)	1.70765
HIPK2 (Lot001)	1.69742
SNARK (Lot001)	1.68483
EPHA4 (Lot001)	1.67817
IRAK1 (Lot002)	1.65835
MAP3K10 (Lot001)	1.64251
ITK (Lot001)	1.6347
ABL1 T315I (Lot002)	1.59967
SAK (Lot003)	1.59737
STK23 (Lot002)	1.57996
HRI (Lot001)	1.56907
CDK16/CycY (Lot001)	1.51035
RPS6KA4 (Lot001)	1.49715
TIE2 Y897S (Lot001)	1.49637
CDK7CycH (Lot002)	1.48831
STK33 (Lot001)	1.48483
WEE1 (Lot005)	1.46585
MST3 (Lot001)	1.44497
MEK2 (Lot001)	1.42275
JAK3 (Lot002)	1.3974
CHK1 (Lot002)	1.38097
MEKK3 (Lot001)	1.37038
PASK (Lot001)	1.36768
DYRK1A (Lot002)	1.35853
IKK-beta (Lot005)	1.32134
TGFB-R1 (Lot003)	1.32045
PKC-gamma (Lot007)	1.31913
ZAK (Lot001)	1.31378
ROCK2 (Lot002)	1.29522
VRK1 (Lot001)	1.28605
AMPK-alpha1 (Lot001)	1.28391
LRRK2 I2020T (Lot001)	1.28062
MAPKAPK3 (Lot001)	1.24664
PDK1 (Lot002)	1.23343
DAPK3 (Lot001)	1.20822
CAMK2G (Lot001)	1.2025
LRRK2 R1441C (Lot001)	1.20216
TTK (Lot003)	1.18294
PHKG1 (Lot001)	1.1725
TSF1 (Lot002)	1.15931
RPS6KA6 (Lot001)	1.15378
GSG2 (Lot002)	1.12436
INSR-R (Lot001)	1.10295
CAMKK2 (Lot001)	1.089
CDK8/CycC (Lot002)	1.07974
NIK (Lot003)	1.07686
LRRK2 wt (Lot002)	1.07631
B-RAF wt (Lot001)	1.07164
WEE1 (Lot005)	1.05799
MEK5 (Lot005)	1.04503
MAP3K11 (Lot001)	1.03331
RIPK2 (Lot003)	1.0253
PKC-nu (Lot002)	1.01157
MELK (Lot001)	1.00163
NLK (Lot002)	0.99321
JNK3 (Lot001)	0.986089
RPS6KA2 (Lot001)	0.979726
ARK5 (Lot002)	0.974714
ACV-R2B (Lot001)	0.94328
MKNK2 (Lot001)	0.940816
STK39 (Lot001)	0.871356
MET Y1235D (Lot001)	0.86843
ZAP70 (Lot002)	0.842852
HIPK4 (Lot001)	0.815725
CLK1 (Lot001)	0.813949
PIM1 (Lot003)	0.804141
PAK6 (Lot001)	0.802772
MEKK2 (Lot003)	0.792176
MYLK2 (Lot001)	0.79188
Aurora-B (Lot008)	0.790805
MATK (Lot001)	0.773663
MAP3K7/MAP3K7IP1 (Lot001)	0.744668
PAK4 (Lot004)	0.744261
TAOK3 (Lot005)	0.73503
FGF-R2 (Lot001)	0.732687
CDC7/ASK (Lot001)	0.724531
S6K (Lot006)	0.723868
PRKD2 (Lot001)	0.701939
ERBB2 wt (Lot012)	0.699296
IRAK4 (Lot006)	0.678181
Aurora-C (Lot009)	0.662844
PRK1 (Lot004)	0.618779
MLK4 (Lot002)	0.595807
GRK7 (Lot001)	0.589162
Aurora-A (Lot004)	0.58222
B-RAF VE (Lot002)	0.577833
NEK4 (Lot002)	0.555777
STK17A (Lot001)	0.543035
STK25 (Lot001)	0.540034
PKC-mu (Lot004)	0.534401
VRK2 (Lot001)	0.532886
PIM3 (Lot007)	0.518989
DAPK2 (Lot001)	0.51505
DAPK1 (Lot002)	0.492225
PKMYT1 (Lot002)	0.453292
ERK7 (Lot002)	0.44591
FLT3 wt (Lot011)	0.433988
RAF1 YDYD (Lot001)	0.380696
CHK2 (Lot002)	0.365843
MEK1 wt (Lot002)	0.359485
MAPKAPK5 (Lot005)	0.340248
MYLK3 (Lot001)	0.334992
ROCK1 (Lot001)	0.316206
NEK11 (Lot001)	0.312779
SIK1 aa1-350 (Lot003)	0.290598
MKNK1 (Lot001)	0.279985
SRPK2 (Lot001)	0.275904
PKC-iota (Lot006)	0.23279
CSK (Lot001)	0.172974
MKK7 (Lot002)	0.144731
LIMK2 (Lot001)	0.143205
p38-beta (Lot004)	0.0951905
ERK1 (Lot002)	0.0715318
PAK7 (Lot001)	0.0691086
PIM2 (Lot002)	0.0202291
CDK4/CycD3 (Lot001)	-0.00865184
TLK1 (Lot002)	-0.0321529
ACK1 (Lot001)	-0.0348589
BRSK1 (Lot001)	-0.0462545
p38-alpha (Lot005)	-0.0583519
PAK1 (Lot002)	-0.0612582
PAK3 (Lot001)	-0.120407
TLK2 (Lot002)	-0.161289
PKN3 (Lot002)	-0.185786
WNK1 (Lot001)	-0.209305
ERK2 (Lot004)	-0.235314
MKK4 (Lot004)	-0.251854
PAK2 (Lot001)	-0.279963
LRRK G2019S (Lot001)	-0.284052
MAP3K1 (Lot001)	-0.306158
EIF2AK2 (Lot001)	-0.315009
MYLK (Lot001)	-0.316836
CDC42BPB (Lot001)	-0.32878
BRSK2 (Lot002)	-0.333102
MKK6SDTD (Lot001)	-0.384819
HIPK1 (Lot001)	-0.385011
CDK6/CycD3 (Lot003)	-0.483149
PHKG2 (Lot001)	-0.743364
PKC-zeta wt aa184-592 (Lot001)	-0.82973
HIPK3 (Lot001)	-0.848079
p38-gamma (Lot001)	-0.90438
PRK2 (Lot001)	-0.933099
MAPKAPK2 (Lot004)	-0.998498
DMPK (Lot001)	-1.35825
CDK4/CycD1 (Lot007)	-1.39449
CDK6/CycD1 (Lot004)	-1.39505
CDC42BPA (Lot001)	-1.4624
TGFB-R2 (Lot001)	-4.17982

### Sheet: Q78 huntingtin
Kinase (ProQinase Lot #)	Activity Ratio (A-C)/B		Note
PKA (Lot002)	182.334
CK1-epsilon (Lot001)	46.4847		A; Activity raw values, B; Kinase autophosphorylation, C; Substrate-Background
MARK2 (Lot002)	44.5186
SGK2 (Lot001)	41.5322
TSSK1 (Lot001)	41.5142
FLT3 D835Y (Lot003)	38.7618
GRK2 (Lot001)	30.0727
CK1-gamma1 (Lot001)	26.6782
GRK3 (Lot001)	25.1056
GRK4 (Lot002)	24.4283
CK1-gamma2 (Lot001)	22.9718
CAMK2B (Lot001)	21.7514
PRKX (Lot001)	20.2626
CAMK2A (Lot001)	19.8738
FER (Lot002)	18.6374
GSK3-beta (Lot003)	18.0413
NEK1 (Lot001)	16.4146
TYRO3 (Lot001)	15.8104
CAMK2D (Lot001)	15.3644
EPHA1 (Lot001)	15.3041
NEK7 (Lot002)	15.2448
CK1-delta (Lot001)	15.0305
CK1-gamma3 (Lot001)	14.9151
EPHA8 (Lot001)	14.5545
PRKG2 (Lot002)	13.6439
RPS6KA1 (Lot002)	13.449
DYRK1B (Lot001)	13.3823
CDK2/CycE (Lot009)	13.2591
DYRK2 (Lot001)	12.6516
LIMK1 (Lot001)	11.1296
DYRK3 (Lot001)	11.0525
BLK (Lot001)	9.94874
MARK4 (Lot001)	9.70581
BMPR1A (Lot002)	9.53015
TTBK2 (Lot002)	9.46266
RPS6KA3 (Lot002)	9.00938
GSK3-alpha (Lot001)	8.81388
CDK2/CycA (Lot005)	8.46504
PKC-beta1 (Lot004)	8.27793
TBK1 (Lot004)	7.90252
SYK (Lot003)	7.67696
MAP4K4 (Lot001)	7.61077
EPHA3 (Lot001)	7.44798
ROS (Lot002)	7.35742
SGK3 (Lot004)	7.32779
FAK (Lot016)	7.26827
MET M1250T (Lot001)	7.22554
DDR2 wt (Lot002)	7.16798
PKC-beta2 (Lot003)	7.03514
p38-delta (Lot001)	6.93768
CDK1/CycA (Lot005)	6.9284
CDK5/p25NCK (Lot001)	6.88185
MINK1 (Lot002)	6.87827
GRK5 (Lot001)	6.64797
TXK (Lot002)	6.47282
RPS6KA5 (Lot001)	6.42519
PRKG1 (Lot001)	6.34627
TAOK2 (Lot001)	6.27997
BTK (Lot002)	6.15231
EPHA5 (Lot001)	6.14483
ACV-R1B (Lot001)	6.01481
MAP4K5 (Lot001)	5.83273
FGF-R1 V561M (Lot003)	5.79204
GRK6 (Lot002)	5.78379
CDK1/CycE (Lot001)	5.55295
AKT2 (Lot003)	5.53224
NEK3 (Lot001)	5.44594
MST2 (Lot003)	5.42108
MARK3 (Lot001)	5.28721
MST1 (Lot002)	5.2674
DYRK4 (Lot002)	5.14218
EEF2K (Lot001)	5.10192
RON (Lot008)	5.05727
ALK F1174L (Lot001)	4.94458
MARK1 (Lot001)	4.93133
ALK L1196M (Lot001)	4.92769
PDGFR-alpha wt (Lot009)	4.81799
TSK2 (Lot002)	4.79774
AKT1 (Lot007)	4.74787
CK1-alpha1 (Lot001)	4.51497
TYK2 (Lot001)	4.50721
TRK-B (Lot004)	4.36377
S6K-beta (Lot002)	4.28643
PBK (Lot003)	4.27973
MAP4K2 (Lot001)	4.24432
ALK wt (Lot002)	4.21881
FGF-R3 K650E (Lot002)	4.20874
CAMK4 (Lot001)	4.18842
DDR2 T654M (Lot001)	4.07175
EPHB4 (Lot007)	4.05858
SRC (Lot004)	4.0569
CDK5/p35NCK (Lot001)	4.04975
PKC-theta (Lot008)	4.04627
FES (Lot002)	4.04193
YES (Lot001)	3.91601
LYN (Lot001)	3.91305
PLK3 (Lot001)	3.8541
KIT D816V (Lot001)	3.7039
NEK9 (Lot001)	3.63517
mTOR (Lot001)	3.6321
SIK2 (Lot001)	3.6278
PKC-eta (Lot005)	3.56948
CDK9/CycK (Lot001)	3.52874
FGF-R4 (Lot006)	3.52257
EPHA2 (Lot001)	3.52037
HCK (Lot001)	3.50185
DNA-PK (Lot001)	3.44142
KIT T670I (Lot002)	3.38991
CDK3/CycE (Lot001)	3.35817
CAMK1D (Lot001)	3.34773
NEK6 (Lot001)	3.30689
MET wt (Lot012)	3.26883
CK2-alpha1 (Lot003)	3.19911
PKC-alpha (Lot005)	3.16501
ZAP70 (Lot002)	3.07786
RET wt (Lot001)	3.06248
WNK2 (Lot001)	3.02902
EIF2AK3 (Lot001)	3.01995
CSF1-R (Lot004)	3.00456
ABL2 (Lot001)	2.99797
EPHB2 (Lot006)	2.99024
CK2-alpha2 (Lot001)	2.96848
FRK (Lot001)	2.96177
PDGFR-beta (Lot013)	2.94679
AKT3 (Lot004)	2.93222
TRK-A (Lot001)	2.92113
CLK2 (Lot001)	2.86945
NEK2 (Lot002)	2.85157
TRK-C (Lot005)	2.83557
KIT wt (Lot009)	2.83289
MUSK (Lot003)	2.82251
CDK1CycB1 (Lot025)	2.78995
BRK (Lot004)	2.77389
EPHB1 (Lot001)	2.74721
ERBB4 (Lot007)	2.74513
PLK1 (Lot013)	2.72185
WNK3 (Lot001)	2.71017
FGF-R1 wt (Lot011)	2.68562
JAK1 (Lot002)	2.66212
IRAK1 (Lot002)	2.61664
RET V804M (Lot001)	2.61461
RIPK5 (Lot001)	2.595
PKC-epsilon (Lot006)	2.55467
TIE2 (Lot007)	2.52092
DCAMKL2 (Lot001)	2.50516
JNK2 (Lot003)	2.50423
RPS6KA6 (Lot001)	2.48564
TNK1 (Lot003)	2.45827
FGR (Lot001)	2.44168
ACV-RL1 (Lot002)	2.43479
MAP3K9 (Lot002)	2.42402
MST4 (Lot001)	2.41864
PDGFR-alpha D842V (Lot002)	2.41493
CAMKK1 (Lot001)	2.34432
TIE2 Y897S (Lot001)	2.34286
SNK (Lot007)	2.32519
FLT3 ITD (Lot001)	2.29859
LTK (Lot001)	2.29617
ACV-R1 (Lot001)	2.27951
EPHB3 (Lot001)	2.25954
DAPK3 (Lot001)	2.20623
JNK1 (Lot005)	2.20508
BUB1B (Lot002)	2.19914
HIPK2 (Lot001)	2.16458
VEGF-R1 (Lot009)	2.12399
LRRK G2019S (Lot001)	2.12106
EGF-R T790M (Lot001)	2.07702
SRPK1 (Lot001)	2.06602
PHKG2 (Lot001)	2.06345
SGK1 (Lot005)	2.05822
PASK (Lot001)	2.05422
SRPK2 (Lot001)	2.02647
TGFB-R1 (Lot003)	2.02121
CDK16/CycY (Lot001)	2.01237
ACV-R2A (Lot001)	1.99987
ABL1 wt (Lot003)	1.98954
MST3 (Lot001)	1.97959
LCK (Lot003)	1.9655
MELK (Lot001)	1.96515
RPS6KA4 (Lot001)	1.93452
EPHA4 (Lot001)	1.92732
RPS6KA2 (Lot001)	1.92383
SRMS (Lot002)	1.91155
TTBK1 (Lot004)	1.89573
PDK1 (Lot002)	1.89144
PHKG1 (Lot001)	1.87865
FGF-R3 (Lot004)	1.87494
VRK1 (Lot001)	1.87348
CDK9/CycT (Lot004)	1.86388
CLK4 (Lot001)	1.85793
BMX (Lot004)	1.85039
HIPK4 (Lot001)	1.84971
MERTK (Lot001)	1.8414
MAP3K10 (Lot001)	1.8171
ASK1 (Lot001)	1.81608
EGF-R wt (Lot015)	1.78188
AXL (Lot003)	1.77775
CHK1 (Lot002)	1.77697
STK17A (Lot001)	1.75814
COT (Lot018)	1.7534
CLK3 (Lot002)	1.74331
HRI (Lot001)	1.7374
JAK2 (Lot007)	1.72921
SNARK (Lot001)	1.68675
ROCK2 (Lot002)	1.67947
ITK (Lot001)	1.66636
IKK-beta (Lot005)	1.66406
IKK-epsilon (Lot007)	1.65966
IGF1-R (Lot012)	1.65827
MEK2 (Lot001)	1.65037
MAPKAPK3 (Lot001)	1.63154
MYLK2 (Lot001)	1.61889
STK33 (Lot001)	1.61772
AMPK-alpha1 (Lot001)	1.61169
EPHA7 (Lot001)	1.57569
PYK2 (Lot001)	1.57403
DYRK1A (Lot002)	1.54206
NEK4 (Lot002)	1.53453
IKK-alpha (Lot003)	1.52927
INS-R (Lot006)	1.52234
LRRK2 R1441C (Lot001)	1.49476
SLK (Lot001)	1.48603
JAK3 (Lot002)	1.48355
MEK5 (Lot005)	1.45423
EPHA6 (Lot003)	1.43862
PKC-zeta (Lot005)	1.43151
INSR-R (Lot001)	1.41898
NLK (Lot002)	1.39623
TSF1 (Lot002)	1.35382
IRAK4 (Lot006)	1.32024
SAK (Lot003)	1.31804
TTK (Lot003)	1.31745
p38-gamma (Lot001)	1.31125
ARK5 (Lot002)	1.30733
CDK8/CycC (Lot002)	1.30074
Aurora-B (Lot008)	1.29818
STK39 (Lot001)	1.28866
FGF-R2 (Lot001)	1.28646
LRRK2 wt (Lot002)	1.28532
LRRK2 I2020T (Lot001)	1.27862
PKC-gamma (Lot007)	1.27465
PKC-nu (Lot002)	1.26669
MAP3K11 (Lot001)	1.25678
FYN (Lot002)	1.25274
STK23 (Lot002)	1.24458
B-RAF wt (Lot001)	1.23156
VEGF-R2 (Lot015)	1.22294
MAPKAPK5 (Lot005)	1.22258
ZAK (Lot001)	1.21418
NEK11 (Lot001)	1.18606
PRKD2 (Lot001)	1.18508
Aurora-A (Lot004)	1.18387
MLK4 (Lot002)	1.16766
ABL1 T315I (Lot002)	1.15375
NIK (Lot003)	1.14771
PIM3 (Lot007)	1.11782
TAOK3 (Lot005)	1.10556
MEKK3 (Lot001)	1.10429
ACV-R2B (Lot001)	1.10258
GSG2 (Lot002)	1.09548
WEE1 (Lot005)	1.08343
PKC-delta (Lot004)	1.06877
RIPK2 (Lot003)	1.04821
CLK1 (Lot001)	1.03195
CDC7/ASK (Lot001)	0.988085
CDK7CycH (Lot002)	0.987598
ERK2 (Lot004)	0.954539
Aurora-C (Lot009)	0.946225
MAP3K7/MAP3K7IP1 (Lot001)	0.938853
EIF2AK2 (Lot001)	0.925864
MET Y1235D (Lot001)	0.911045
FLT3 wt (Lot011)	0.904141
PKC-mu (Lot004)	0.880102
VEGF-R3 (Lot011)	0.872592
S6K (Lot006)	0.872266
PIM2 (Lot002)	0.85829
p38-beta (Lot004)	0.849392
ERBB2 wt (Lot012)	0.838454
MATK (Lot001)	0.83251
DAPK1 (Lot002)	0.796657
PAK3 (Lot001)	0.774281
DAPK2 (Lot001)	0.738404
MKNK2 (Lot001)	0.635471
PIM1 (Lot003)	0.632546
ERK7 (Lot002)	0.630952
MEK1 wt (Lot002)	0.612902
PAK6 (Lot001)	0.610402
HIPK1 (Lot001)	0.606988
PAK1 (Lot002)	0.604074
PKMYT1 (Lot002)	0.571984
STK25 (Lot001)	0.556529
MEKK2 (Lot003)	0.541554
RAF1 YDYD (Lot001)	0.527118
PRK1 (Lot004)	0.522308
MYLK3 (Lot001)	0.494757
B-RAF VE (Lot002)	0.476459
VRK2 (Lot001)	0.469311
PAK4 (Lot004)	0.466455
JNK3 (Lot001)	0.431414
CHK2 (Lot002)	0.410188
PAK2 (Lot001)	0.4096
MKK7 (Lot002)	0.386653
ERK1 (Lot002)	0.354549
PAK7 (Lot001)	0.350479
ROCK1 (Lot001)	0.343429
TGFB-R2 (Lot001)	0.280245
CAMK2G (Lot001)	0.279243
CDK4/CycD3 (Lot001)	0.205481
PRK2 (Lot001)	0.205371
PKC-iota (Lot006)	0.181547
CDK6/CycD1 (Lot004)	0.156454
TEC (Lot001)	0.14607
WEE1 (Lot005)	0.0975671
p38-alpha (Lot005)	0.0930852
MKK6SDTD (Lot001)	0.0715572
CDC42BPB (Lot001)	0.0612212
CAMKK2 (Lot001)	0.018626
SIK1 aa1-350 (Lot003)	-0.0140612
CDK6/CycD3 (Lot003)	-0.0184408
CDK4/CycD1 (Lot007)	-0.0222525
TLK2 (Lot002)	-0.0332304
LIMK2 (Lot001)	-0.043431
TLK1 (Lot002)	-0.0469259
WNK1 (Lot001)	-0.0681459
PKN3 (Lot002)	-0.0702973
MKNK1 (Lot001)	-0.109169
MAP3K1 (Lot001)	-0.171089
BRSK1 (Lot001)	-0.277527
MYLK (Lot001)	-0.397353
BRSK2 (Lot002)	-0.410297
DMPK (Lot001)	-0.433159
MAPKAPK2 (Lot004)	-0.467039
HIPK3 (Lot001)	-0.494027
MKK4 (Lot004)	-0.589867
CSK (Lot001)	-0.628996
PKC-zeta wt aa184-592 (Lot001)	-0.669607
ACK1 (Lot001)	-0.675391
GRK7 (Lot001)	-1.22866
CDC42BPA (Lot001)	-1.94709
